# AutoGenome: An AutoML Tool for Genomic Research

**DOI:** 10.1101/842526

**Authors:** Denghui Liu, Chi Xu, Wenjun He, Zhimeng Xu, Wenqi Fu, Lei Zhang, Jie Yang, Guangdun Peng, Dali Han, Xiaolong Bai, Nan Qiao

**Affiliations:** Huawei Technologies Co., Ltd; CAS Key Laboratory of Regenerative Biology and Guangdong Provincial Key Laboratory of Stem Cell and Regenerative Medicine, Guangzhou Institutes of Biomedicine and Health, Chinese Academy of Sciences, Guangzhou, China; Guangzhou Regenerative Medicine and Health Guangdong Laboratory, Guangzhou, China; Key Laboratory of Genomic and Precision Medicine, Beijing Institute of Genomics, Chinese Academy of Sciences, Beijing, China

**Keywords:** AutoGenome, AutoML, Residual fully-connected neural network, Genomic, Deep learning

## Abstract

Deep learning have made great successes in traditional fields like computer vision (CV), natural language processing (NLP) and speech processing. Those achievements greatly inspire researchers in genomic study and make deep learning in genomics a very hot topic. Convolutional neural network (CNN) and recurrent neural network (RNN) are frequently used for genomic sequence prediction problems; multiple layer perception (MLP) and auto-encoders (AE) are frequently used for genomic profiling data like RNA expression data and gene mutation data. Here, we introduce a new neural network architecture, named residual fully-connected neural network (RFCN) and demonstrate its advantage for modeling genomic profiling data. We further incorporate AutoML algorithms and implement AutoGenome, an end-to-end automated genomic deep learning framework. By utilizing the proposed RFCN architectures, automatic hyper-parameter search and neural architecture search algorithms, AutoGenome can train high-performance deep learning models for various kinds of genomic profiling data automatically. To make researchers better understand the trained models, AutoGenome can assess the feature importance and export the most important features for supervised learning tasks, and the representative latent vectors for unsupervised learning tasks. We envision AutoGenome to become a popular tool in genomic studies.
