## Supplementary Table 1 for "AutoGenome: An AutoML Tool for Genomic Research"

### Sheet: Sheet1
Supplementary Table 3. The number of hidden layers for MLP in 10 recent published articles.
Algorithm	Number of layers	Title of papers
DeepDR	3	Predicting drug response of tumors from integrated genomic profiles by deep neural networks
DeepDDI	8	Deep learning improves prediction of drug–drug and drug–food interactions
DeepSynergy	2	DeepSynergy: predicting anti-cancer drug synergy with Deep Learning
DeepTox	3	DeepTox:Toxicity Prediction using Deep Learning
NA	3	Identification of cancer subtypes by integrating multiple types of transcriptomics data with deep learning in breast cancer
Tybalt	1	Extracting a Biologically Relevant Latent Space from Cancer Transcriptomes with Variational Autoencoders
DeepHit	4	DeepHit: A Deep Learning Approach to Survival Analysis with Competing Risks
DeepSurv	3	DeepSurv: personalized treatment recommender system using a Cox proportional hazards deep neural network
NA	2	Deep Neural Networks for Survival Analysis Based on a Multi-Task Framework
NA	1	Architectures and accuracy of artificial neural network for disease classification from omics data
